# Bioinformatic analyses of plasmid resistome changes in pOXA-48

**DOI:** 10.1101/2022.03.02.482687

**Authors:** Stephen Fordham, Anna Mantzouratou, Elizabeth Anne Sheridan

**Affiliations:** Bournemouth University, Department of Life & Environmental Sciences,, Talbot Campus Fern Barrow, Poole BH12 5BB; University Hospitals Dorset NHS Foundation Trust, Department of Medical Microbiology,, Poole Hospital, Longfleet road, BH15 2JB

**Keywords:** Klebsiella, plasmids, antibiotic resistance

## Abstract

Infections caused by carbapenem resistant Enterobacteriales (CPE) represent a significant threat in clinical settings. *bla*_OXA-48_ is one of the most frequent carbapenemase genes among Enterobacteriales. The *bla*_OXA-48_ is typically encoded on the prototypical IncL conjugative pOXA-48 plasmid. The pOXA-48 plasmid encodes only the *bla*_OXA-48_ resistance gene. However, aminoglycoside and extended spectrum β-lactamase (ESBL) resistance genes have also been detected on the same pOXA-48 plasmid backbone. These pOXA-48 plasmids encoding additional antimicrobial resistance (AMR) genes have been associated with both poor patient outcome and increased minimal inhibitory concentrations (MICs) to antibiotics including broad-spectrum cephalosporins.

The *bla*_OXA-48_ gene was sourced from the pOXA-48 reference plasmid and set as a query using the BLASTn tool. Non-duplicate *bla*_OXA-48_ containing plasmids were downloaded, incompatibility typed and annotated for resistance genes using ResFinder 4.0. Bioinformatic analyses identified three distinct variants of the pOXA-48 plasmid encoding 4, 5, and 6 antimicrobial resistance genes. All plasmids encoded the ESBL *bla*_CTX-M-14b_, *bla*_OXA-48_ and either 2, 3 or 4 aminoglycoside resistance genes, in addition to conjugative transfer machinery. Plasmid variants 1 and 3 encoded aminoglycoside genes bracketed between IS26 and ISEc63 insertion elements, forming a potential transposon. The potential transposon structure had resemblance to the Tn5393 transposon (accession: M96392), including both *aph(3’’)-Ib, aph(6)-Id* genes, and a Tn3 resolvase. The IS element ISEcp1 lies upstream of *bla*_CTX-M-14b_. All three plasmid variants appear related. Notably, all pOXA-48 plasmid variants were identified in multiple countries. In particular, variant 1 including 6 AMR genes was detected in 7 unique countries.

Plasmids encoding additional AMR genes were associated with clinical/surveillance samples suggesting antibiotic pressure in clinical settings may promote changes in the resistome of pOXA-48. Acquisition of pOXA-48 resistant plasmids carrying additional AMR genes beyond *bla*_OXA-48_ can change the resistome of susceptible isolates in a single-step, rendering previously susceptible strains refractory to almost all available treatment options.
