## Supplemental Data 1 for "Bioinformatic analyses of plasmid resistome changes in pOXA-48"

Description	Scientific Name	Max Score	Total Score	Query Cover	E value	Per. ident	Acc. Len	Accession	Query coverage versus ref JN626286.1	Per identity versus ref JN626286.1	Inc Group	Inc_Identity	Inc_Overlap	Res_Gene	Res_Identity	Res_Overlap	Fasta	Country Source	Isolation Source	Source category	AMR_gene_count
Escherichia coli Ec-MW04 plasmid pEc-MW04_OXA DNA, complete sequence	Escherichia coli	1474	1474	100	0	100	63589	LC545849.1	97	99.84	IncL/M	100	100	blaOXA-48	100	100	1	Malawi	Human Blood	Clinical/Surveillance	1
Escherichia coli aph(3'')-ibin 9 plasmid unnamed, complete sequence	Escherichia coli	1474	1474	100	0	100	61881	MK249859.1	100	99.79	IncL/M	100	100	blaOXA-48	100	100	1		Wild Fish	Environmental	1
Escherichia coli aph(3'')-ibin 46 plasmid unnamed, complete sequence	Escherichia coli	1474	1474	100	0	100	61881	MK249858.1	100	99.94	IncL/M	100	100	blaOXA-48	100	100	1		Wild Bird	Environmental	1
Enterobacter cloacae aph(3'')-ibin 105 plasmid unnamed, complete sequence	Enterobacter cloacae	1474	1474	100	0	100	61881	MK249855.1	100	99.79	IncL/M	100	100	blaOXA-48	100	100	1		Vegetable	Environmental	1
Escherichia coli aph(3'')-ibin 19-AB01443 plasmid pOX-48-EC1443, complete sequence	Escherichia coli	1474	1474	100	0	100	63627	MT193824.1	92	99.84	IncL/M	100	100	blaOXA-48	100	100	1	Germany	Pig	Environmental	1
Klebsiella pneumoniae aph(3'')-ibin 20467 plasmid p2, complete sequence	Klebsiella pneumoniae	1474	1474	100	0	100	63589	CP048940.1	97	99.84	IncL/M	100	89.56	blaOXA-48	100	100	1	Russia	Bronchial lavage	Clinical/Surveillance	1
Klebsiella aerogenes aph(3'')-ibin ST143 plasmid pLAU_KAM9_OXA48, complete sequence	Klebsiella aerogenes	1474	1474	100	0	100	61913	MN792918.1	99	99.64	IncL/M	100	100	blaOXA-48	100	100	1	Lebanon	Urine	Clinical/Surveillance	1
Raoultella ornithinolytica aph(3'')-ibin 23 plasmid p23_D-OXA48, complete sequence	Raoultella ornithinolytica	1474	1474	100	0	100	63589	CP048353.1	97	99.84	IncL/M	100	89.56	blaOXA-48	100	100	1	Switzerland	Environment	Environmental	1
Klebsiella pneumoniae isolate Klebsiella pneumoniae kpn154 genome assembly, plasmid: pOXA48_Kpn154	Klebsiella pneumoniae	1474	1474	100	0	100	61761	LR745044.1	97	99.89	IncL/M	100	100	blaOXA-48	100	100	1	France	Urine	Clinical/Surveillance	1
Klebsiella pneumoniae aph(3'')-ibin GHP8R3B plasmid pHNGDR03, complete sequence	Klebsiella pneumoniae	1474	1474	100	0	100	63426	MK966142.1	97	99.64	IncL/M	100	100	blaOXA-48	100	100	1	China	retail meat	Environmental	1
Enterobacter cloacae aph(3'')-ibin GHZ8R11B plasmid pHNGDR11, complete sequence	Enterobacter cloacae	1474	1474	100	0	100	63490	MK966141.1	97	99.64	IncL/M	100	100	blaOXA-48	100	100	1	China	retail meat	Environmental	1
Klebsiella pneumoniae aph(3'')-ibin FDAARGOS_631 plasmid unnamed1, complete sequence	Klebsiella pneumoniae	1474	1474	100	0	100	63589	CP044032.1	97	99.88	IncL/M	100	100	blaOXA-48	100	100	1	USA	Clinical isolate	Clinical/Surveillance	1
Klebsiella pneumoniae aph(3'')-ibin Kp202 plasmid pKp202_3, complete sequence	Klebsiella pneumoniae	1474	1474	100	0	100	63499	CP041085.1	97	99.82	IncL/M	100	89.56	blaOXA-48	100	100	1		Not reported	Not Reported	1
Klebsiella pneumoniae aph(3'')-ibin 19 plasmid unnamed, complete sequence	Klebsiella pneumoniae	1474	1474	100	0	100	62214	MK088079.1	97	99.85	IncL/M	100	100	blaOXA-48	100	100	1	Turkey	tracheal aspirate	Clinical/Surveillance	1
Klebsiella pneumoniae aph(3'')-ibin 69G1 plasmid pLimOXA-48, complete sequence	Klebsiella pneumoniae	1474	1474	100	0	100	62677	MK370728.1	98	100	IncL/M	100	89.56	blaOXA-48	100	100	1	France	Clinical isolate	Clinical/Surveillance	1
Pluralibacter gergoviae aph(3'')-ibin Tr48 plasmid genomic sequence	Pluralibacter gergoviae	1474	1474	100	0	100	61881	MK121454.1	100	99.79	IncL/M	100	100	blaOXA-48	100	100	1	France	Wild Bird	Environmental	1
Citrobacter werkmanii aph(3'')-ibin Tr43 plasmid genomic sequence	Citrobacter werkmanii	1474	1474	100	0	100	61881	MK121453.1	100	99.79	IncL/M	100	100	blaOXA-48	100	100	1	France	Wild Bird	Environmental	1
Klebsiella pneumoniae aph(3'')-ibin Tr103 plasmid genomic sequence	Klebsiella pneumoniae	1474	1474	100	0	100	61881	MK121452.1	100	99.94	IncL/M	100	100	blaOXA-48	100	100	1	France	Cow Milk	Environmental	1
Enterobacter cloacae aph(3'')-ibin Tr67B plasmid genomic sequence	Enterobacter cloacae	1474	1474	100	0	100	61881	MK121451.1	100	99.79	IncL/M	100	100	blaOXA-48	100	100	1	France	Waste water	Environmental	1
Escherichia coli aph(3'')-ibin Tr90 plasmid genomic sequence	Escherichia coli	1474	1474	100	0	100	61881	MK121450.1	100	99.79	IncL/M	100	100	blaOXA-48	100	100	1	France	River	Environmental	1
Escherichia coli aph(3'')-ibin Tr78A plasmid genomic sequence	Escherichia coli	1474	1474	100	0	100	61881	MK121449.1	100	99.79	IncL/M	100	100	blaOXA-48	100	100	1	France	Wild Bird	Environmental	1
Escherichia coli aph(3'')-ibin Tr73 plasmid genomic sequence	Escherichia coli	1474	1474	100	0	100	61881	MK121448.1	100	99.79	IncL/M	100	100	blaOXA-48	100	100	1	France	Not reported	Not Reported	1
Klebsiella pneumoniae aph(3'')-ibin Tr68A plasmid genomic sequence	Klebsiella pneumoniae	1474	1474	100	0	100	61881	MK121447.1	100	99.79	IncL/M	100	100	blaOXA-48	100	100	1	France	Waste water	Environmental	1
Klebsiella pneumoniae aph(3'')-ibin Tr66A plasmid genomic sequence	Klebsiella pneumoniae	1474	1474	100	0	100	61881	MK121446.1	100	99.79	IncL/M	100	100	blaOXA-48	100	100	1	France	Waste water	Environmental	1
Klebsiella pneumoniae aph(3'')-ibin Tr47 plasmid genomic sequence	Klebsiella pneumoniae	1474	1474	100	0	100	61881	MK121445.1	100	99.79	IncL/M	100	100	blaOXA-48	100	100	1	France	Wild Bird	Environmental	1
Escherichia coli aph(3'')-ibin Tr77 plasmid genomic sequence	Escherichia coli	1474	1474	100	0	100	61881	MK121444.1	100	99.79	IncL/M	100	100	blaOXA-48	100	100	1	France	Wild Bird	Environmental	1
Escherichia coli aph(3'')-ibin Tr92 plasmid genomic sequence	Escherichia coli	1474	1474	100	0	100	61881	MK121443.1	100	99.79	IncL/M	100	100	blaOXA-48	100	100	1	France	River	Environmental	1
Klebsiella pneumoniae aph(3'')-ibin I72 plasmid p72_LM_OXA48, complete sequence	Klebsiella pneumoniae	1474	1474	100	0	100	63589	CP034283.1	97	99.84	IncL/M	100	89.56	blaOXA-48	100	100	1		Not reported	Not Reported	1
Klebsiella pneumoniae aph(3'')-ibin 16_GR_13 plasmid IncLM, complete sequence	Klebsiella pneumoniae	1474	1474	100	0	100	63589	CP027039.1	97	99.88	IncL/M	100	89.56	blaOXA-48	100	100	1	Greece	Stool	Clinical/Surveillance	1
Klebsiella pneumoniae aph(3'')-ibin AR_0160 plasmid unnamed2, complete sequence	Klebsiella pneumoniae	1474	1474	100	0	100	63589	CP032174.1	97	99.84	IncL/M	100	89.56	blaOXA-48	100	100	1		Not reported	Not Reported	1
Escherichia coli isolate EC-1639 genome assembly, plasmid: pOXA-48_1639	Escherichia coli	1474	1474	100	0	100	63589	LR025105.1	97	99.84	IncL/M	100	89.56	blaOXA-48	100	100	1	Germany	Not reported	Not Reported	1
Escherichia coli isolate EC-7215 genome assembly, plasmid: pOXA-48_E7215	Escherichia coli	1474	1474	100	0	100	63589	LR025098.1	97	99.84	IncL/M	100	89.56	blaOXA-48	100	100	1	Germany	Not reported	Not Reported	1
Klebsiella pneumoniae isolate KP9201 genome assembly, plasmid: pOXA-48_920	Klebsiella pneumoniae	1474	1474	100	0	100	63592	LR025095.1	97	99.77	IncL/M	100	89.56	blaOXA-48	100	100	1	Germany	Not reported	Not Reported	1
Klebsiella pneumoniae isolate KP980 genome assembly, plasmid: pOXA-48_980	Klebsiella pneumoniae	1474	1474	100	0	100	63589	LR025091.1	97	99.84	IncL/M	100	89.56	blaOXA-48	100	100	1	Germany	Not reported	Not Reported	1
Klebsiella pneumoniae aph(3'')-ibin CCUG 70742 plasmid pKpn70742_2	Klebsiella pneumoniae	1474	1474	100	0	100	63075	CP023251.1	98	99.86	IncL/M	100	100	blaOXA-48	100	100	1	Sweden	Urine	Clinical/Surveillance	1
Citrobacter freundii aph(3'')-ibin 705SK3 plasmid p705SK3_2, complete sequence	Citrobacter freundii	1474	1474	100	0	100	63458	CP022153.1	97	99.58	IncL/M	100	87.75	blaOXA-48	100	100	1	Switzerland	Waste water	Environmental	1
Enterobacter roggenkampii aph(3'')-ibin 704SK10 plasmid p704SK10_2, complete sequence	Enterobacter roggenkampii	1474	1474	100	0	100	63458	CP022150.1	97	99.6	IncL/M	100	87.75	blaOXA-48	100	100	1	Switzerland	Waste water	Environmental	1
Klebsiella pneumoniae 704SK6 plasmid p704SK6_4	Klebsiella pneumoniae	1474	1474	100	0	100	63605	CP022147.1	97	99.84	IncL/M	100	100	blaOXA-48	100	100	1	Switzerland	Waste water	Environmental	1
Escherichia coli isolate WI2 isolate genome assembly, plasmid: pWI2-OXA48	Escherichia coli	1474	1474	100	0	100	62645	LT838202.1	94	99.24	IncL/M	100	100	blaOXA-48	100	100	1	France	Clinical isolate	Clinical/Surveillance	1
Klebsiella pneumoniae aph(3'')-ibin RJ119 plasmid pRJ119-2, complete sequence	Klebsiella pneumoniae	1474	1474	100	0	100	61748	KX636096.1	97	99.89	IncL/M	100	100	blaOXA-48	100	100	1		Not reported	Not Reported	1
Klebsiella pneumoniae aph(3'')-ibin Kp_Goe_121641 plasmid pKp_Goe_641-2, complete sequence	Klebsiella pneumoniae	1474	1474	100	0	100	63589	CP018736.1	97	99.84	IncL/M	100	100	blaOXA-48	100	100	1	Germany	Urine	Clinical/Surveillance	1
Klebsiella pneumoniae aph(3'')-ibin KP_Goe_828304 plasmid pKp_Goe_304-3, complete sequence	Klebsiella pneumoniae	1474	1474	100	0	100	63588	CP018723.1	97	99.88	IncL/M	100	100	blaOXA-48	100	100	1	Germany	anal swab	Clinical/Surveillance	1
Klebsiella pneumoniae aph(3'')-ibin Kp_Goe_152021 plasmid pKp_Goe_021-3, complete sequence	Klebsiella pneumoniae	1474	1474	100	0	100	63589	CP018717.1	97	99.88	IncL/M	100	100	blaOXA-48	100	100	1	Germany	abdominal drainage fluid	Clinical/Surveillance	1
Klebsiella pneumoniae aph(3'')-ibin Kp_Goe_827024 plasmid pKp_Goe_024-3, complete sequence	Klebsiella pneumoniae	1474	1474	100	0	100	63588	CP018706.1	97	99.97	IncL/M	100	100	blaOXA-48	100	100	1	Germany	abdominal drainage fluid	Clinical/Surveillance	1
Klebsiella pneumoniae aph(3'')-ibin Kp_Goe_149832 plasmid pKp_Goe_832-3, complete sequence	Klebsiella pneumoniae	1474	1474	100	0	100	63588	CP018700.1	97	99.95	IncL/M	100	100	blaOXA-48	100	100	1	Germany	abdominal drainage fluid	Clinical/Surveillance	1
Klebsiella pneumoniae aph(3'')-ibin Kp_Goe_149473 plasmid pKp_Goe_473-3, complete sequence	Klebsiella pneumoniae	1474	1474	100	0	100	63589	CP018690.1	97	99.88	IncL/M	100	100	blaOXA-48	100	100	1	Germany	tracheal secretion	Clinical/Surveillance	1
Klebsiella pneumoniae aph(3'')-ibin Kp_Goe_39795 plasmid pKp_Goe_795-2, complete sequence	Klebsiella pneumoniae	1474	1474	100	0	100	63593	CP018461.1	97	99.89	IncL/M	100	100	blaOXA-48	100	100	1	Germany	tracheal secretion	Clinical/Surveillance	1
Klebsiella pneumoniae isolate Kp_Goe_154414 plasmid pKp_Goe_414-5, complete sequence	Klebsiella pneumoniae	1474	1474	100	0	100	63588	CP018342.1	97	99.97	IncL/M	100	100	blaOXA-48	100	100	1	Germany	wound swab	Clinical/Surveillance	1
Klebsiella pneumoniae aph(3'')-ibin Kp_Goe_822579 plasmid pKp_Goe_579-3, complete sequence	Klebsiella pneumoniae	1474	1474	100	0	100	63587	CP018315.1	97	99.84	IncL/M	100	100	blaOXA-48	100	100	1	Germany	Nose	Clinical/Surveillance	1
Klebsiella pneumoniae aph(3'')-ibin Kpn-04963/15 plasmid pOXA-48_4963, complete sequence	Klebsiella pneumoniae	1474	1474	100	0	100	63566	KX523900.1	97	99.9	IncL/M	100	100	blaOXA-48	100	100	1	Czech Republic	Clinical isolate	Clinical/Surveillance	1
Escherichia coli aph(3'')-ibin Ecol_745 plasmid pEC745_OXA48, complete sequence	Escherichia coli	1474	1474	100	0	100	63544	CP015075.2	97	99.88	IncL/M	100	100	blaOXA-48	100	100	1	Morocco	Human	Clinical/Surveillance	1
Klebsiella pneumoniae plasmid pOXAAPSS1, complete sequence	Klebsiella pneumoniae	1474	1474	100	0	100	63359	KU159085.1	97	99.82	IncL/M	100	100	blaOXA-48	100	100	1	Russia	Clinical isolate	Clinical/Surveillance	1
Enterobacter cloacae aph(3'')-ibin INSRA17313-1 plasmid pUR17313-1, complete sequence	Enterobacter cloacae	1474	1474	100	0	100	63584	KP061858.1	97	99.89	IncL/M	100	100	blaOXA-48	100	100	1	Portugal	Clinical isolate	Clinical/Surveillance	1
Klebsiella pneumoniae aph(3'')-ibin 153877-1 plasmid pOXA-48E1, complete sequence	Klebsiella pneumoniae	1474	1474	100	0	100	62014	KP659188.1	97	99.85	IncL/M	100	100	blaOXA-48	100	100	1	Netherlands	Clinical isolate	Clinical/Surveillance	1
Raoultella planticola plasmid pRA35, complete sequence, aph(3'')-ibin RA35	Raoultella planticola	1474	1474	100	0	100	63434	LN864821.1	97	99.64	IncL/M	100	100	blaOXA-48	100	100	1	Lebanon	Clinical isolate	Clinical/Surveillance	1
Klebsiella pneumoniae aph(3'')-ibin Kpn-E1.Nr7 plasmid pKpn-E1.Nr7, complete sequence	Klebsiella pneumoniae	1474	1474	100	0	100	63581	KM406491.1	97	99.87	IncL/M	100	100	blaOXA-48	100	100	1	Switzerland	Clinical isolate	Clinical/Surveillance	1
Klebsiella pneumoniae aph(3'')-ibin 0113070356 plasmid p2-0113070356-OXA48, complete sequence	Klebsiella pneumoniae	1474	1474	100	0	100	63589	CP083083.1	97	99.84	IncL/M	100	89.56	blaOXA-48	100	100	1	Switzerland	rectal swab	Clinical/Surveillance	1
Klebsiella pneumoniae aph(3'')-ibin 1230_0791_KP plasmid p1230-0791-KP-OXA48, complete sequence	Klebsiella pneumoniae	1474	1474	100	0	100	63589	CP083073.1	97	99.84	IncL/M	100	89.56	blaOXA-48	100	100	1	Switzerland	Human	Clinical/Surveillance	1
Klebsiella pneumoniae aph(3'')-ibin 1613015451 plasmid p2-1613015451-OXA48, complete sequence	Klebsiella pneumoniae	1474	1474	100	0	100	63589	CP083068.1	97	99.84	IncL/M	100	89.56	blaOXA-48	100	100	1	Switzerland	Urine	Clinical/Surveillance	1
Klebsiella pneumoniae aph(3'')-ibin 1613163991 plasmid p1-1613163991-OXA48, complete sequence	Klebsiella pneumoniae	1474	1474	100	0	100	61693	CP083064.1	97	99.86	IncL/M	100	89.56	blaOXA-48	100	100	1	Switzerland	Urine	Clinical/Surveillance	1
Klebsiella pneumoniae aph(3'')-ibin 0213293972 plasmid p2-0213293972-OXA48, complete sequence	Klebsiella pneumoniae	1474	1474	100	0	100	61736	CP083053.1	97	99.86	IncL/M	100	89.56	blaOXA-48	100	100	1	Switzerland	Urine	Clinical/Surveillance	1
Klebsiella pneumoniae aph(3'')-ibin 4906.28 plasmid p2-4906.28-OXA48, complete sequence	Klebsiella pneumoniae	1474	1474	100	0	100	63589	CP083038.1	97	99.84	IncL/M	100	89.56	blaOXA-48	100	100	1	Switzerland	Tracheobronchial	Clinical/Surveillance	1
Klebsiella pneumoniae aph(3'')-ibin BD-41 plasmid p2-BD-41-OXA48, complete sequence	Klebsiella pneumoniae	1474	1474	100	0	100	63675	CP082969.1	97	99.85	IncL/M	100	89.56	blaOXA-48	100	100	1	Switzerland	Human	Clinical/Surveillance	1
Klebsiella pneumoniae aph(3'')-ibin Kp36336 plasmid pOXA48, complete sequence	Klebsiella pneumoniae	1474	1474	100	0	100	63589	CP066515.1	97	99.84	IncL/M	100	89.56	blaOXA-48	100	100	1	Belgium	Tissue samples	Clinical/Surveillance	1
Escherichia coli NIHE15-1569 plasmid pNIHE15-1569_oxa DNA, complete genome	Escherichia coli	1474	1474	100	0	100	62722	AP025039.1	98	98.86	IncL/M	100	90.02	blaOXA-48	100	100	1	Vietnam	Blood	Clinical/Surveillance	1
Klebsiella pneumoniae NIHE12-0848 plasmid pNIHE12-0848_oxa DNA, complete genome	Klebsiella pneumoniae	1474	1474	100	0	100	63589	AP025038.1	97	99.84	IncL/M	100	90.02	blaOXA-48	100	100	1	Vietnam	Urine	Clinical/Surveillance	1
Enterobacter hormaechei NIHE10-0087 plasmid pNIHE10-0087_oxa DNA, complete genome	Enterobacter hormaechei	1474	1474	100	0	100	63499	AP025037.1	97	99.84	IncL/M	100	90.02	blaOXA-48	100	100	1	Vietnam	Urine	Clinical/Surveillance	1
Klebsiella pneumoniae aph(3'')-ibin E71T plasmid, complete sequence	Klebsiella pneumoniae	1474	1474	100	0	100	63578	KC335143.1	97	99.87	IncL/M	100	100	blaOXA-48	100	100	1	Ireland	Not reported	Not Reported	1
Klebsiella pneumoniae aph(3'')-ibin K191663 plasmid pOXA48-191663, complete sequence	Klebsiella pneumoniae	1474	1474	100	0	100	63589	CP080360.1	97	99.88	IncL/M	100	100	blaOXA-48	100	100	1	China	Blood	Clinical/Surveillance	1
Klebsiella pneumoniae subsp. pneumoniae aph(3'')-ibin WGR351 plasmid p2WGR351, complete sequence	Klebsiella pneumoniae	1474	1474	100	0	100	63589	CP076010.1	97	99.84	IncL/M	100	100	blaOXA-48	100	100	1	India	Abscess	Clinical/Surveillance	1
Klebsiella pneumoniae plasmid pKPoxa-48N1, complete sequence	Klebsiella pneumoniae	1474	1474	100	0	100	62592	KC757416.2	98	99.82	IncL/M	100	100	blaOXA-48	100	100	1	France	Clinical isolate	Clinical/Surveillance	1
Klebsiella pneumoniae aph(3'')-ibin KP2509 plasmid pKP2509-OXA, complete sequence	Klebsiella pneumoniae	1474	1474	100	0	100	63769	CP065954.1	94	99.86	IncL/M	100	89.56	blaOXA-48	100	100	1	Taiwan	Human	Clinical/Surveillance	1
Escherichia coli aph(3'')-ibin EC-JS426 plasmid pOXA-48_EC-JS426, complete sequence	Escherichia coli	1474	1474	100	0	100	63589	CP072324.1	97	99.84	IncL/M	100	89.56	blaOXA-48	100	100	1	Germany	rectal swab	Clinical/Surveillance	1
Escherichia coli aph(3'')-ibin 027_SK3 plasmid p027_SK3c, complete sequence	Escherichia coli	1474	1474	100	0	100	63454	CP067314.1	97	99.6	IncL/M	100	89.56	blaOXA-48	100	100	1	Switzerland	Waste water	Environmental	1
Escherichia coli aph(3'')-ibin ABW_S22 plasmid pABW_S22b, complete sequence	Escherichia coli	1474	1474	100	0	100	63454	CP067277.1	97	99.6	IncL/M	100	89.56	blaOXA-48	100	100	1	Switzerland	Waste water	Environmental	1
Escherichia coli aph(3'')-ibin ABW_S38 plasmid pABW_S38b, complete sequence	Escherichia coli	1474	1474	100	0	100	63454	CP067267.1	97	99.6	IncL/M	100	89.56	blaOXA-48	100	100	1	Switzerland	Waste water	Environmental	1
Klebsiella pneumoniae aph(3'')-ibin JNK002 plasmid unnamed3, complete sequence	Klebsiella pneumoniae	1474	1474	100	0	100	63578	CP061964.1	97	99.88	IncL/M	100	100	blaOXA-48	100	100	1	China	Urine	Clinical/Surveillance	1
Citrobacter freundii aph(3'')-ibin zone4 plasmid pACV-OXA-48, complete sequence	Citrobacter freundii	1474	1474	100	0	100	63589	CP045727.1	97	99.84	IncL/M	100	89.56	blaOXA-48	100	100	1	Switzerland	Grass	Environmental	1
Klebsiella pneumoniae aph(3'')-ibin RIVM_C019651 plasmid pRIVM_C019651_2, complete sequence	Klebsiella pneumoniae	1474	1474	100	0	100	63589	CP068956.1	97	99.82	IncL/M	100	89.56	blaOXA-48	100	100	1	Netherlands	Human	Clinical/Surveillance	1
Klebsiella pneumoniae aph(3'')-ibin RIVM_C019662 plasmid pRIVM_C019662_3, complete sequence	Klebsiella pneumoniae	1474	1474	100	0	100	63586	CP068954.1	97	99.84	IncL/M	100	89.56	blaOXA-48	100	100	1	Netherlands	Human	Clinical/Surveillance	1
Escherichia coli aph(3'')-ibin RIVM_C019690 plasmid pRIVM_C019690_5, complete sequence	Escherichia coli	1474	1474	100	0	100	61943	CP068948.1	97	99.86	IncL/M	100	89.56	blaOXA-48	100	100	1	Netherlands	Human	Clinical/Surveillance	1
Klebsiella pneumoniae aph(3'')-ibin RIVM_C018873 plasmid pRIVM_C018873_1, complete sequence	Klebsiella pneumoniae	1474	1474	100	0	100	63589	CP068927.1	97	99.84	IncL/M	100	89.56	blaOXA-48	100	100	1	Netherlands	Human	Clinical/Surveillance	1
Escherichia coli aph(3'')-ibin RIVM_C029579 plasmid pRIVM_C029579_3, complete sequence	Escherichia coli	1474	1474	100	0	100	63588	CP068932.1	97	99.82	IncL/M	100	89.56	blaOXA-48	100	100	1	Netherlands	Human	Clinical/Surveillance	1
Klebsiella pneumoniae aph(3'')-ibin RIVM_C019192 plasmid pRIVM_C019192_3, complete sequence	Klebsiella pneumoniae	1474	1474	100	0	100	63589	CP068917.1	97	99.84	IncL/M	100	89.56	blaOXA-48	100	100	1	Netherlands	Human	Clinical/Surveillance	1
Klebsiella pneumoniae aph(3'')-ibin RIVM_C019194 plasmid pRIVM_C019194_2, complete sequence	Klebsiella pneumoniae	1474	1474	100	0	100	63570	CP068916.1	97	99.85	IncL/M	100	89.56	blaOXA-48	100	100	1	Netherlands	Human	Clinical/Surveillance	1
Escherichia coli aph(3'')-ibin RIVM_C019537 plasmid pRIVM_C019537_4, complete sequence	Escherichia coli	1474	1474	100	0	100	63583	CP068902.1	97	99.53	IncL/M	100	89.56	blaOXA-48	100	100	1	Netherlands	Human	Clinical/Surveillance	1
Escherichia coli aph(3'')-ibin RIVM_C019560 plasmid pRIVM_C019560_2, complete sequence	Escherichia coli	1474	1474	100	0	100	63589	CP068899.1	97	99.84	IncL/M	100	89.56	blaOXA-48	100	100	1	Netherlands	Human	Clinical/Surveillance	1
Klebsiella pneumoniae aph(3'')-ibin RIVM_C019515 plasmid pRIVM_C019515_2, complete sequence	Klebsiella pneumoniae	1474	1474	100	0	100	63588	CP068906.1	97	99.84	IncL/M	100	89.56	blaOXA-48	100	100	1	Netherlands	Human	Clinical/Surveillance	1
Klebsiella pneumoniae aph(3'')-ibin RIVM_C019464 plasmid pRIVM_C019464_1, complete sequence	Klebsiella pneumoniae	1474	1474	100	0	100	63589	CP068908.1	97	99.84	IncL/M	100	89.56	blaOXA-48	100	100	1	Netherlands	Human	Clinical/Surveillance	1
Klebsiella pneumoniae aph(3'')-ibin RIVM_C016910 plasmid pRIVM_C016910_2, complete sequence	Klebsiella pneumoniae	1474	1474	100	0	100	62491	CP068877.1	96	99.86	IncL/M	100	89.56	blaOXA-48	100	100	1	Netherlands	Human	Clinical/Surveillance	1
Klebsiella pneumoniae aph(3'')-ibin RIVM_C019095 plasmid pRIVM_C019095_2, complete sequence	Klebsiella pneumoniae	1474	1474	100	0	100	63589	CP068920.1	97	99.84	IncL/M	100	89.56	blaOXA-48	100	100	1	Netherlands	Human	Clinical/Surveillance	1
Escherichia coli aph(3'')-ibin RIVM_C019060 plasmid pRIVM_C019060_3, complete sequence	Escherichia coli	1474	1474	100	0	100	63589	CP068921.1	97	99.84	IncL/M	100	89.56	blaOXA-48	100	100	1	Netherlands	Human	Clinical/Surveillance	1
Klebsiella pneumoniae aph(3'')-ibin RIVM_C017068 plasmid pRIVM_C017068_4, complete sequence	Klebsiella pneumoniae	1474	1474	100	0	100	63499	CP068872.1	97	99.84	IncL/M	100	89.56	blaOXA-48	100	100	1	Netherlands	Human	Clinical/Surveillance	1
Klebsiella pneumoniae aph(3'')-ibin RIVM_C017055 plasmid pRIVM_C017055_3, complete sequence	Klebsiella pneumoniae	1474	1474	100	0	100	61691	CP068873.1	97	99.87	IncL/M	100	89.56	blaOXA-48	100	100	1	Netherlands	Human	Clinical/Surveillance	1
Escherichia coli aph(3'')-ibin RIVM_C019596 plasmid pRIVM_C019596_2, complete sequence	Escherichia coli	1474	1474	100	0	100	63589	CP068888.1	97	99.84	IncL/M	100	89.56	blaOXA-48	100	100	1	Netherlands	Human	Clinical/Surveillance	1
Klebsiella pneumoniae aph(3'')-ibin RIVM_C017543 plasmid pRIVM_C017543_3, complete sequence	Klebsiella pneumoniae	1474	1474	100	0	100	63590	CP068861.1	97	99.84	IncL/M	100	89.56	blaOXA-48	100	100	1	Netherlands	Human	Clinical/Surveillance	1
Klebsiella pneumoniae aph(3'')-ibin RIVM_C017621 plasmid pRIVM_C017621_4, complete sequence	Klebsiella pneumoniae	1474	1474	100	0	100	63589	CP068857.1	97	99.84	IncL/M	100	89.56	blaOXA-48	100	100	1	Netherlands	Human	Clinical/Surveillance	1
Klebsiella pneumoniae aph(3'')-ibin RIVM_C017286 plasmid pRIVM_C017286_2, complete sequence	Klebsiella pneumoniae	1474	1474	100	0	100	62812	CP068867.1	98	99.84	IncL/M	100	89.56	blaOXA-48	100	100	1	Netherlands	Human	Clinical/Surveillance	1
Klebsiella pneumoniae aph(3'')-ibin RIVM_C017771 plasmid pRIVM_C017771_2, complete sequence	Klebsiella pneumoniae	1474	1474	100	0	100	63585	CP068855.1	97	99.84	IncL/M	100	89.56	blaOXA-48	100	100	1	Netherlands	Human	Clinical/Surveillance	1
Escherichia coli aph(3'')-ibin RIVM_C018128 plasmid pRIVM_C018128_3, complete sequence	Escherichia coli	1474	1474	100	0	100	63589	CP068848.1	97	99.84	IncL/M	100	89.56	blaOXA-48	100	100	1	Netherlands	Human	Clinical/Surveillance	1
Klebsiella pneumoniae aph(3'')-ibin RIVM_C018372 plasmid pRIVM_C018372_2, complete sequence	Klebsiella pneumoniae	1474	1474	100	0	100	63589	CP068841.1	97	99.84	IncL/M	100	89.56	blaOXA-48	100	100	1	Netherlands	Human	Clinical/Surveillance	1
Escherichia coli aph(3'')-ibin RIVM_C018228 plasmid pRIVM_C018228_3, complete sequence	Escherichia coli	1474	1474	100	0	100	62041	CP068844.1	97	99.85	IncL/M	100	89.56	blaOXA-48	100	100	1	Netherlands	Human	Clinical/Surveillance	1
Klebsiella pneumoniae aph(3'')-ibin RIVM_C016830 plasmid pRIVM_C016830_3, complete sequence	Klebsiella pneumoniae	1474	1474	100	0	100	62755	CP068880.1	95	99.86	IncL/M	100	89.56	blaOXA-48	100	100	1	Netherlands	Human	Clinical/Surveillance	1
Klebsiella pneumoniae aph(3'')-ibin RIVM_C016851 plasmid pRIVM_C016851_2, complete sequence	Klebsiella pneumoniae	1474	1474	100	0	100	63499	CP068879.1	97	99.84	IncL/M	100	89.56	blaOXA-48	100	100	1	Netherlands	Human	Clinical/Surveillance	1
Klebsiella pneumoniae aph(3'')-ibin RIVM_C017788 plasmid pRIVM_C017788_3, complete sequence	Klebsiella pneumoniae	1474	1474	100	0	100	63589	CP068854.1	97	99.83	IncL/M	100	89.56	blaOXA-48	100	100	1	Netherlands	Human	Clinical/Surveillance	1
Klebsiella pneumoniae aph(3'')-ibin RIVM_C017603 plasmid pRIVM_C017603_2, complete sequence	Klebsiella pneumoniae	1474	1474	100	0	100	63589	CP068859.1	97	99.84	IncL/M	100	89.56	blaOXA-48	100	100	1	Netherlands	Human	Clinical/Surveillance	1
Klebsiella pneumoniae aph(3'')-ibin RIVM_C018728 plasmid pRIVM_C018728_2, complete sequence	Klebsiella pneumoniae	1474	1474	100	0	100	62433	CP068832.1	96	99.82	IncL/M	99.83	89.56	blaOXA-48	100	100	1	Netherlands	Human	Clinical/Surveillance	1
Klebsiella pneumoniae aph(3'')-ibin RIVM_C010541 plasmid pRIVM_C010541_2, complete sequence	Klebsiella pneumoniae	1474	1474	100	0	100	63589	CP068343.1	97	99.84	IncL/M	100	89.56	blaOXA-48	100	100	1	Netherlands	Human	Clinical/Surveillance	1
Klebsiella pneumoniae aph(3'')-ibin RIVM_C011816 plasmid pRIVM_C011816_2, complete sequence	Klebsiella pneumoniae	1474	1474	100	0	100	63589	CP068339.1	97	99.84	IncL/M	100	89.56	blaOXA-48	100	100	1	Netherlands	Human	Clinical/Surveillance	1
Escherichia coli aph(3'')-ibin RIVM_C011996 plasmid pRIVM_C011996_5, complete sequence	Escherichia coli	1474	1474	100	0	100	61759	CP068335.1	97	99.86	IncL/M	100	89.56	blaOXA-48	100	100	1	Netherlands	Human	Clinical/Surveillance	1
Klebsiella pneumoniae aph(3'')-ibin RIVM_C012525 plasmid pRIVM_C012525_20, complete sequence	Klebsiella pneumoniae	1474	1474	100	0	100	63675	CP068332.1	97	99.86	IncL/M	100	89.56	blaOXA-48	100	100	1	Netherlands	Human	Clinical/Surveillance	1
Klebsiella pneumoniae aph(3'')-ibin RIVM_C012730 plasmid pRIVM_C012730_15, complete sequence	Klebsiella pneumoniae	1474	1474	100	0	100	63430	CP068331.1	97	99.7	IncL/M	100	89.56	blaOXA-48	100	100	1	Netherlands	Human	Clinical/Surveillance	1
Klebsiella pneumoniae aph(3'')-ibin RIVM_C014093 plasmid pRIVM_C014093_4, complete sequence	Klebsiella pneumoniae	1474	1474	100	0	100	63675	CP068326.1	97	99.85	IncL/M	100	89.56	blaOXA-48	100	100	1	Netherlands	Human	Clinical/Surveillance	1
Klebsiella pneumoniae aph(3'')-ibin RIVM_C015017 plasmid pRIVM_C015017_3, complete sequence	Klebsiella pneumoniae	1474	1474	100	0	100	63499	CP068321.1	97	99.84	IncL/M	100	89.56	blaOXA-48	100	100	1	Netherlands	Human	Clinical/Surveillance	1
Klebsiella pneumoniae aph(3'')-ibin RIVM_C015345 plasmid pRIVM_C015345_4, complete sequence	Klebsiella pneumoniae	1474	1474	100	0	100	63499	CP068317.1	97	99.84	IncL/M	100	89.56	blaOXA-48	100	100	1	Netherlands	Human	Clinical/Surveillance	1
Klebsiella pneumoniae aph(3'')-ibin RIVM_C015540 plasmid pRIVM_C015540_2, complete sequence	Klebsiella pneumoniae	1474	1474	100	0	100	63589	CP068313.1	97	99.84	IncL/M	100	89.56	blaOXA-48	100	100	1	Netherlands	Human	Clinical/Surveillance	1
Klebsiella pneumoniae aph(3'')-ibin RIVM_C015568 plasmid pRIVM_C015568_2, complete sequence	Klebsiella pneumoniae	1474	1474	100	0	100	62322	CP068312.1	96	99.86	IncL/M	100	89.56	blaOXA-48	100	100	1	Netherlands	Human	Clinical/Surveillance	1
Klebsiella pneumoniae aph(3'')-ibin RIVM_C015907 plasmid pRIVM_C015907_1, complete sequence	Klebsiella pneumoniae	1474	1474	100	0	100	63499	CP068309.1	97	99.84	IncL/M	100	89.56	blaOXA-48	100	100	1	Netherlands	Human	Clinical/Surveillance	1
Klebsiella pneumoniae aph(3'')-ibin RIVM_C015923 plasmid pRIVM_C015923_2, complete sequence	Klebsiella pneumoniae	1474	1474	100	0	100	63570	CP068308.1	97	99.85	IncL/M	100	89.56	blaOXA-48	100	100	1	Netherlands	Human	Clinical/Surveillance	1
Klebsiella pneumoniae aph(3'')-ibin RIVM_C016200 plasmid pRIVM_C016200_2, complete sequence	Klebsiella pneumoniae	1474	1474	100	0	100	63922	CP068305.1	96	99.84	IncL/M	100	89.56	blaOXA-48	100	100	1	Netherlands	Human	Clinical/Surveillance	1
Klebsiella pneumoniae aph(3'')-ibin RIVM_C016626 plasmid pRIVM_C016626_2, complete sequence	Klebsiella pneumoniae	1474	1474	100	0	100	63499	CP068298.1	97	99.84	IncL/M	100	89.56	blaOXA-48	100	100	1	Netherlands	Human	Clinical/Surveillance	1
Klebsiella pneumoniae aph(3'')-ibin RIVM_C016735 plasmid pRIVM_C016735_2, complete sequence	Klebsiella pneumoniae	1474	1474	100	0	100	63589	CP068296.1	97	99.84	IncL/M	100	89.56	blaOXA-48	100	100	1	Netherlands	Human	Clinical/Surveillance	1
Klebsiella pneumoniae aph(3'')-ibin CriePir26 plasmid unnamed2, complete sequence	Klebsiella pneumoniae	1474	1474	100	0	100	63454	CP062988.1	97	99.59	IncL/M	100	89.56	blaOXA-48	100	100	1	Russia	traumatic discharge	Clinical/Surveillance	1
Klebsiella pneumoniae aph(3'')-ibin MAR14-456 plasmid pMAR14456-OXA48, complete sequence	Klebsiella pneumoniae	1474	1474	100	0	100	63589	CP063280.1	97	99.84	IncL/M	100	89.56	blaOXA-48	100	100	1	Russia	Postoperative wound	Clinical/Surveillance	1
Klebsiella pneumoniae plasmid pOXA-48, complete sequence	Klebsiella pneumoniae	1474	1474	100	0	100	61881	NC_019154.1	100	100	IncL/M	100	100	blaOXA-48	100	100	1	France	Clinical isolate	Clinical/Surveillance	1
Klebsiella pneumoniae aph(3'')-ibin Kp11978 plasmid pOXA-48, complete sequence	Klebsiella pneumoniae	1474	1474	100	0	100	61881	JN626286.1	100	100	IncL/M	100	100	blaOXA-48	100	100	1	France	Clinical isolate	Clinical/Surveillance	1
Klebsiella pneumoniae aph(3'')-ibin K2 plasmid pOXA48_k2, complete sequence	Klebsiella pneumoniae	1474	1474	100	0	100	63569	MT989345.1	94	99.86	IncL/M	100	89.56	blaOXA-48	100	100	1	Spain	Clinical isolate	Clinical/Surveillance	1
Citrobacter freundii aph(3'')-ibin CF13 plasmid pOXA48_CF13, complete sequence	Citrobacter freundii	1474	1474	100	0	100	63589	MT989344.1	97	99.83	IncL/M	100	89.56	blaOXA-48	100	100	1	Spain	Clinical isolate	Clinical/Surveillance	1
Citrobacter freundii aph(3'')-ibin CF12 plasmid pOXA48_CF12, complete sequence	Citrobacter freundii	1474	1474	100	0	100	63589	MT989343.1	97	99.83	IncL/M	100	89.56	blaOXA-48	100	100	1	Spain	Clinical isolate	Clinical/Surveillance	1
Serratia marcescens aph(3'')-ibin H28-CPsm plasmid pOXA-48, complete sequence	Serratia marcescens	1474	1474	100	0	100	62038	MN913380.1	98	99.88	IncL/M	99.85	100	blaOXA-48	100	100	1	Spain	Bone	Clinical/Surveillance	1
Klebsiella pneumoniae aph(3'')-ibin KPC160121 plasmid pOXA48-L121, complete sequence	Klebsiella pneumoniae	1474	1474	100	0	100	65499	CP040031.1	94	99.86	IncL/M	100	89.56	blaOXA-48	100	100	1	Taiwan	Urine	Clinical/Surveillance	1
Klebsiella pneumoniae aph(3'')-ibin KPC160117 plasmid pOXA48-L117, complete sequence	Klebsiella pneumoniae	1474	1474	100	0	100	65499	CP040036.1	94	99.86	IncL/M	100	89.56	blaOXA-48	100	100	1	Taiwan	Urine	Clinical/Surveillance	1
Klebsiella pneumoniae aph(3'')-ibin KpvST101_OXA-48 plasmid pKpvOXA-48, complete sequence	Klebsiella pneumoniae	1474	1474	100	0	100	65380	CP031374.2	94	99.88	IncL/M	100	100	blaOXA-48	100	100	1	UK	Blood	Clinical/Surveillance	1
Klebsiella pneumoniae subsp. pneumoniae aph(3'')-ibin CRK0298 plasmid p2, complete sequence	Klebsiella pneumoniae	1474	1474	100	0	100	65202	CP034041.1	94	99.86	IncL/M	100	89.56	blaOXA-48	100	100	1	USA	Body fluid	Clinical/Surveillance	1
Escherichia coli aph(3'')-ibin 50579417 plasmid p50579417_3_OXA-48, complete sequence	Escherichia coli	1474	1474	100	0	100	65499	CP033880.1	94	99.88	IncL/M	100	100	blaOXA-48	100	100	1	Norway	Urine	Clinical/Surveillance	1
Klebsiella pneumoniae aph(3'')-ibin MSB1_8A-sc-2280397 plasmid unnamed5, complete sequence	Klebsiella pneumoniae	1474	1474	100	0	100	65454	CP031805.1	94	99.85	IncL/M	100	89.56	blaOXA-48	100	100	1		Not reported	Not Reported	1
Klebsiella pneumoniae aph(3'')-ibin 160111 plasmid pOXA48_L111, complete sequence	Klebsiella pneumoniae	1474	1474	100	0	100	65500	CP030135.1	94	99.88	IncL/M	100	100	blaOXA-48	100	100	1	Taiwan	Urine	Clinical/Surveillance	1
Klebsiella pneumoniae aph(3'')-ibin Kpn-30715/15 plasmid pOXA-48_30715, complete sequence	Klebsiella pneumoniae	1474	1474	100	0	100	65488	KX523901.1	94	99.92	IncL/M	100	100	blaOXA-48	100	100	1	Czech Republic	Clinical isolate	Clinical/Surveillance	1
Klebsiella pneumoniae aph(3'')-ibin 6911.28 plasmid p1-6911.28-OXA48, complete sequence	Klebsiella pneumoniae	1474	1474	100	0	100	64366	CP082996.1	96	99.85	IncL/M	100	89.56	blaOXA-48	100	100	1	Switzerland	Blood	Clinical/Surveillance	1
Escherichia coli aph(3'')-ibin elppa5 plasmid unnamed5, complete sequence	Escherichia coli	1474	1474	100	0	100	65500	CP083508.1	94	99.88	IncL/M	100	100	blaOXA-48	100	100	1	Taiwan	Blood	Clinical/Surveillance	1
Escherichia coli aph(3'')-ibin IR53017 plasmid unnamed3, complete sequence	Escherichia coli	1474	1474	100	0	100	65415	CP064106.1	74	99.26	IncL/M	100	100	aph(3')-Vib, aph(6)-Id, blaCTX-M-14, blaCTX-M-14b, blaOXA-48, aph(3'')-ib	100	100	1	China	Human	Clinical/Surveillance	6
Klebsiella pneumoniae aph(3'')-ibin RIVM_C019663 plasmid pRIVM_C019663_1, complete sequence	Klebsiella pneumoniae	1474	1474	100	0	100	65498	CP068953.1	94	99	IncL/M	100	89.56	blaOXA-48	100	100	1	Netherlands	Human	Clinical/Surveillance	1
Klebsiella pneumoniae aph(3'')-ibin RIVM_C019674 plasmid pRIVM_C019674_1, complete sequence	Klebsiella pneumoniae	1474	1474	100	0	100	64452	CP068950.1	96	99.12	IncL/M	100	89.56	blaOXA-48	100	100	1	Netherlands	Human	Clinical/Surveillance	1
Klebsiella pneumoniae aph(3'')-ibin RIVM_C018941 plasmid pRIVM_C018941_3, complete sequence	Klebsiella pneumoniae	1474	1474	100	0	100	64366	CP068926.1	96	99.84	IncL/M	100	89.56	blaOXA-48	100	100	1	Netherlands	Human	Clinical/Surveillance	1
Klebsiella pneumoniae aph(3'')-ibin RIVM_C018860 plasmid pRIVM_C018860_2, complete sequence	Klebsiella pneumoniae	1474	1474	100	0	100	64444	CP068928.1	96	99.12	IncL/M	100	89.56	blaOXA-48	100	100	1	Netherlands	Human	Clinical/Surveillance	1
Klebsiella pneumoniae aph(3'')-ibin RIVM_C019575 plasmid pRIVM_C019575_3, complete sequence	Klebsiella pneumoniae	1474	1474	100	0	100	65190	CP068897.1	89	98.35	IncL/M	100	90.66	blaOXA-48	100	100	1	Netherlands	Human	Clinical/Surveillance	1
Klebsiella pneumoniae aph(3'')-ibin RIVM_C016870 plasmid pRIVM_C016870_4, complete sequence	Klebsiella pneumoniae	1474	1474	100	0	100	64789	CP068878.1	95	99.83	IncL/M	100	89.56	blaOXA-48	100	100	1	Netherlands	Human	Clinical/Surveillance	1
Escherichia coli aph(3'')-ibin RIVM_C019592 plasmid pRIVM_C019592_1, complete sequence	Escherichia coli	1474	1474	100	0	100	64938	CP068890.1	95	99.84	IncL/M	100	89.56	blaOXA-48	100	100	1	Netherlands	Human	Clinical/Surveillance	1
Escherichia coli aph(3'')-ibin RIVM_C017992 plasmid pRIVM_C017992_2, complete sequence	Escherichia coli	1474	1474	100	0	100	64276	CP068851.1	96	99.84	IncL/M	100	89.56	blaOXA-48	100	100	1	Netherlands	Human	Clinical/Surveillance	1
Klebsiella pneumoniae aph(3'')-ibin RIVM_C018663 plasmid pRIVM_C018663_3, complete sequence	Klebsiella pneumoniae	1474	1474	100	0	100	65499	CP068834.1	94	99.86	IncL/M	100	89.56	blaOXA-48	100	100	1	Netherlands	Human	Clinical/Surveillance	1
Escherichia coli aph(3'')-ibin RIVM_C018689 plasmid pRIVM_C018689_3, complete sequence	Escherichia coli	1474	1474	100	0	100	64366	CP068833.1	96	99.84	IncL/M	100	89.56	blaOXA-48	100	100	1	Netherlands	Human	Clinical/Surveillance	1
Klebsiella pneumoniae aph(3'')-ibin RIVM_C013375 plasmid pRIVM_C013375_3, complete sequence	Klebsiella pneumoniae	1474	1474	100	0	100	64398	CP068329.1	96	99.85	IncL/M	100	89.56	blaOXA-48	100	100	1	Netherlands	Human	Clinical/Surveillance	1
Klebsiella pneumoniae aph(3'')-ibin RIVM_C014442 plasmid pRIVM_C014442_1, complete sequence	Klebsiella pneumoniae	1474	1474	100	0	100	64940	CP068324.1	95	99.84	IncL/M	100	89.56	blaOXA-48	100	100	1	Netherlands	Human	Clinical/Surveillance	1
Klebsiella pneumoniae aph(3'')-ibin RIVM_C015172 plasmid pRIVM_C015172_3, complete sequence	Klebsiella pneumoniae	1474	1474	100	0	100	64785	CP068319.1	95	99.86	IncL/M	100	89.56	blaOXA-48	100	100	1	Netherlands	Human	Clinical/Surveillance	1
Klebsiella pneumoniae aph(3'')-ibin RIVM_C015865 plasmid pRIVM_C015865_7, complete sequence	Klebsiella pneumoniae	1474	1474	100	0	100	64556	CP068310.1	95	99.81	IncL/M	100	89.56	blaOXA-48	100	100	1	Netherlands	Human	Clinical/Surveillance	1
Klebsiella pneumoniae aph(3'')-ibin RIVM_C015936 plasmid pRIVM_C015936_3, complete sequence	Klebsiella pneumoniae	1474	1474	100	0	100	65284	CP068307.1	94	99.87	IncL/M	100	89.56	blaOXA-48	100	100	1	Netherlands	Human	Clinical/Surveillance	1
Escherichia coli isolate MSB1_3B-sc-2280406 genome assembly, plasmid: 4	Escherichia coli	1474	1474	100	0	100	65499	LR890302.1	94	99.86	IncL/M	100	89.56	blaOXA-48	100	100	1		Not reported	Not Reported	1
Klebsiella pneumoniae isolate INF310-sc-2280104 genome assembly, plasmid: 6	Klebsiella pneumoniae	1474	1474	100	0	100	65499	LR890259.1	94	99.86	IncL/M	100	89.56	blaOXA-48	100	100	1		Not reported	Not Reported	1
Klebsiella pneumoniae aph(3'')-ibin K187 plasmid pOXA48_k187, complete sequence	Klebsiella pneumoniae	1474	1474	100	0	100	65498	MT989347.1	94	99.86	IncL/M	100	89.56	blaOXA-48	100	100	1	Spain	Clinical isolate	Clinical/Surveillance	1
Klebsiella pneumoniae aph(3'')-ibin K8 plasmid pOXA-48_k8, complete sequence	Klebsiella pneumoniae	1474	1474	100	0	100	65499	MT441554.1	94	99.86	IncL/M	100	89.56	blaOXA-48	100	100	1	Spain	Gut	Clinical/Surveillance	1
Klebsiella pneumoniae subsp. pneumoniae aph(3'')-ibin KpvST383_NDM_OXA-48 plasmid pKpvST383L_2, complete sequence	Klebsiella pneumoniae	1474	1474	100	0	100	72057	CP034202.2	81	99.85	IncL/M	100	77.46	aph(3')-Vib, aph(6)-Id, blaCTX-M-14b, blaOXA-48, aph(3'')-ib, aph(3'')-ib	100	100	1	UK	Blood	Clinical/Surveillance	6
Klebsiella pneumoniae aph(3'')-ibin DT12 plasmid pDT12	Klebsiella pneumoniae	1474	1474	100	0	100	70987	CP019080.1	82	99.88	IncL/M	100	100	aph(3')-Vib, aph(6)-Id, blaCTX-M-14b, blaOXA-48, aph(3'')-ib, aph(3'')-ib	100	100	1	Germany	central venous catheter	Clinical/Surveillance	6
Klebsiella pneumoniae aph(3'')-ibin DT1 plasmid pDT1, complete sequence	Klebsiella pneumoniae	1474	1474	100	0	100	70987	CP019078.1	82	99.88	IncL/M	100	100	aph(3')-Vib, aph(6)-Id, blaCTX-M-14b, blaOXA-48, aph(3'')-ib, aph(3'')-ib	100	100	1	Germany	central venous catheter	Clinical/Surveillance	6
Klebsiella pneumoniae aph(3'')-ibin KPN1482 plasmid pKPN1482-3, complete sequence	Klebsiella pneumoniae	1474	2949	100	0	100	74177	CP020844.1	96	99.89	IncL/M	100	100	blaOXA-48, blaOXA-48	100	100	1	USA	respiratory	Clinical/Surveillance	2
Klebsiella pneumoniae aph(3'')-ibin Kp_Goe_71070 plasmid pKp_Goe_070-2, complete sequence	Klebsiella pneumoniae	1474	1474	100	0	100	67100	CP018452.1	71	97.73	IncL/M	99.59	100	aph(3')-Vib, blaCTX-M-14b, blaOXA-48, aph(3'')-ib, aph(3'')-ib	100	100	1	Germany	Urine	Clinical/Surveillance	5
Klebsiella pneumoniae aph(3'')-ibin Kp_Goe_33208 plasmid pKp_Goe_208-2, complete sequence	Klebsiella pneumoniae	1474	1474	100	0	100	67101	CP018449.1	71	97.73	IncL/M	99.59	100	aph(3')-Vib, blaCTX-M-14b, blaOXA-48, aph(3'')-ib, aph(3'')-ib	100	100	1	Germany	wound swab	Clinical/Surveillance	5
Klebsiella pneumoniae aph(3'')-ibin Kpn-30891/15 plasmid pOXA-48_30891, complete sequence	Klebsiella pneumoniae	1474	1474	100	0	100	66059	KX523902.1	93	99.88	IncL/M	100	100	blaOXA-48	100	100	1	Czech Republic	Clinical isolate	Clinical/Surveillance	1
Klebsiella pneumoniae isolate 23 plasmid pIncL_M_DHQP1400954, complete sequence	Klebsiella pneumoniae	1474	1474	100	0	100	72093	CP016927.1	81	97.99	IncL/M	100	100	aph(3')-Vib, aph(6)-Id, blaCTX-M-14b, blaOXA-48, aph(3'')-ib, aph(3'')-ib	100	100	1	USA	tracheal aspirate	Clinical/Surveillance	6
Escherichia coli aph(3'')-ibin Ecol_743 plasmid pEC743_OXA48, complete sequence	Escherichia coli	1474	1474	100	0	100	69471	CP015071.1	80	97.74	IncL/M	99.59	100	aph(3'')-Ib, aph(3'')-Ib, aph(3')-Vib, aph(6)-Id, blaOXA-48	100	100	1	United Arab Emirates Dubai	Not reported	Not Reported	5
Klebsiella pneumoniae plasmid pOXAAPSS2, complete sequence	Klebsiella pneumoniae	1474	1474	100	0	100	66284	KU159086.1	87	98.12	IncL/M	100	100	blaOXA-48, blaTEM-1B	100	100	1	Russia	Clinical isolate	Clinical/Surveillance	2
Proteus mirabilis aph(3'')-ibin Pm-Oxa48 plasmid pOXA48-Pm, complete sequence	Proteus mirabilis	1474	1474	100	0	100	72127	KP025948.1	76	97.74	IncL/M	100	100	aph(3')-Vib, aph(6)-Id, blaCTX-M-14b, blaOXA-48, aph(3'')-ib, aph(3'')-ib	100	100	1	Palestine	Urine	Clinical/Surveillance	6
Klebsiella pneumoniae aph(3'')-ibin 0113481141 plasmid p2-0113481141-OXA48, complete sequence	Klebsiella pneumoniae	1474	1474	100	0	100	74736	CP083077.1	73	97.73	IncL/M	99.55	90.66	aph(3')-Vib, blaCTX-M-14b, blaOXA-48, qnrB, aph(3'')-ib, aph(3'')-ib	100	100	1	Switzerland	Urine	Clinical/Surveillance	6
Klebsiella pneumoniae aph(3'')-ibin 6710.71 plasmid p2-6710.71-OXA48, complete sequence	Klebsiella pneumoniae	1474	1474	100	0	100	67100	CP083013.1	71	97.73	IncL/M	99.55	90.66	aph(3')-Vib, blaCTX-M-14b, blaOXA-48, aph(3'')-ib, aph(3'')-ib	100	100	1	Switzerland	Not reported	Not Reported	5
Klebsiella pneumoniae aph(3'')-ibin BD-13 plasmid p2-BD-13-OXA48, complete sequence	Klebsiella pneumoniae	1474	1474	100	0	100	67100	CP082980.1	71	97.73	IncL/M	99.55	90.66	aph(3')-Vib, blaCTX-M-14b, blaOXA-48, aph(3'')-ib, aph(3'')-ib	100	100	1	Switzerland	Human	Clinical/Surveillance	5
Klebsiella pneumoniae aph(3'')-ibin Kp002 plasmid pJEG011, complete sequence	Klebsiella pneumoniae	1474	1474	100	0	100	71446	KC354801.1	82	99.88	IncL/M	100	100	aph(3')-Vib, aph(6)-Id, blaCTX-M-14b, blaOXA-48, aph(3'')-ib, aph(3'')-ib	100	100	1	Auaph(3'')-iblia	Clinical isolate	Clinical/Surveillance	6
Enterobacter hormaechei aph(3'')-ibin IR5283 plasmid unnamed2, complete sequence	Enterobacter hormaechei	1474	1474	100	0	100	72217	CP064115.1	81	99.88	IncL/M	100	100	aph(3')-Vib, aph(6)-Id, blaCTX-M-14b, blaOXA-48, aph(3'')-ib, aph(3'')-ib	100	100	1	China	Human	Clinical/Surveillance	6
Klebsiella pneumoniae aph(3'')-ibin IR1251 plasmid pOXA48-IR1251, complete sequence	Klebsiella pneumoniae	1474	1474	100	0	100	72218	CP068574.1	81	99.83	IncL/M	99.7	100	aph(3')-Vib, aph(6)-Id, blaCTX-M-14b, blaOXA-48, aph(3'')-ib, aph(3'')-ib	100	100	1	China	sputum	Clinical/Surveillance	6
Klebsiella pneumoniae aph(3'')-ibin IR5654 plasmid unnamed4, complete sequence	Klebsiella pneumoniae	1474	1474	100	0	100	67524	CP061956.1	84	99.88	IncL/M	100	100	aph(3')-Vib, blaCTX-M-14b, blaOXA-48, aph(3'')-ib, aph(3'')-ib	100	100	1	China	Urine	Clinical/Surveillance	5
Klebsiella pneumoniae subsp. pneumoniae aph(3'')-ibin SA-KpST14 plasmid pSA-KpST14-OXA48-2, complete sequence	Klebsiella pneumoniae	1474	1474	100	0	100	68932	CP071281.1	79	97.74	IncL/M	99.55	90.66	aph(6)-Id, blaCTX-M-14b, blaOXA-48, aph(3'')-ib	100	100	1	Saudi Arabia	Blood	Clinical/Surveillance	4
Klebsiella pneumoniae aph(3'')-ibin RIVM_C000056 plasmid pRIVM_C000056_2, complete sequence	Klebsiella pneumoniae	1474	1474	100	0	100	67062	CP068942.1	71	97.72	IncL/M	99.55	90.66	aph(6)-Id, blaCTX-M-14b, blaOXA-48, aph(3'')-ib, aph(3'')-ib	100	100	1	Netherlands	Human	Clinical/Surveillance	5
Klebsiella pneumoniae aph(3'')-ibin RIVM_C000054 plasmid pRIVM_C000054_3, complete sequence	Klebsiella pneumoniae	1474	1474	100	0	100	68942	CP068941.1	85	99.86	IncL/M	100	89.56	aph(6)-Id, blaCTX-M-14b, blaOXA-48, aph(3'')-ib	100	100	1	Netherlands	Human	Clinical/Surveillance	4
Escherichia coli aph(3'')-ibin RIVM_C028915 plasmid pRIVM_C028915_2, complete sequence	Escherichia coli	1474	1474	100	0	100	72255	CP068940.1	81	99.86	IncL/M	100	89.56	aph(3')-Vib, aph(6)-Id, blaCTX-M-14b, blaOXA-48, aph(3'')-ib	100	100	1	Netherlands	Human	Clinical/Surveillance	5
Klebsiella pneumoniae aph(3'')-ibin RIVM_C019556 plasmid pRIVM_C019556_2, complete sequence	Klebsiella pneumoniae	1474	1474	100	0	100	66975	CP068901.1	71	97.64	IncL/M	99.55	90.66	aph(3')-Vib, blaCTX-M-14b, blaOXA-48, aph(3'')-ib, aph(3'')-ib	100	100	1	Netherlands	Human	Clinical/Surveillance	5
Klebsiella pneumoniae aph(3'')-ibin RIVM_C019559 plasmid pRIVM_C019559_2, complete sequence	Klebsiella pneumoniae	1474	1474	100	0	100	67037	CP068900.1	71	97.73	IncL/M	99.55	90.66	aph(3')-Vib, blaCTX-M-14b, blaOXA-48, aph(3'')-ib	100	100	1	Netherlands	Human	Clinical/Surveillance	4
Klebsiella pneumoniae aph(3'')-ibin RIVM_C019583 plasmid pRIVM_C019583_4, complete sequence	Klebsiella pneumoniae	1474	1474	100	0	100	67877	CP068895.1	70	97.73	IncL/M	99.55	90.66	aph(3')-Vib, blaCTX-M-14b, blaOXA-48, aph(3'')-ib, aph(3'')-ib	100	100	1	Netherlands	Human	Clinical/Surveillance	5
Klebsiella pneumoniae aph(3'')-ibin RIVM_C019203 plasmid pRIVM_C019203_3, complete sequence	Klebsiella pneumoniae	1474	1474	100	0	100	72194	CP068915.1	81	99.86	IncL/M	100	89.56	aph(3')-Vib, aph(6)-Id, blaCTX-M-14b, blaOXA-48, aph(3'')-ib, aph(3'')-ib	100	100	1	Netherlands	Human	Clinical/Surveillance	6
Escherichia coli aph(3'')-ibin RIVM_C019629 plasmid pRIVM_C019629_3, complete sequence	Escherichia coli	1474	1474	100	0	100	69405	CP068882.1	87	99.84	IncL/M	100	89.56	blaOXA-48, qnrS1	100	100	1	Netherlands	Human	Clinical/Surveillance	2
Klebsiella pneumoniae aph(3'')-ibin RIVM_C018979 plasmid pRIVM_C018979_1, complete sequence	Klebsiella pneumoniae	1474	1474	100	0	100	67091	CP068924.1	71	97.73	IncL/M	99.55	90.66	aph(3')-Vib, blaCTX-M-14b, blaOXA-48, aph(3'')-ib, aph(3'')-ib	100	100	1	Netherlands	Human	Clinical/Surveillance	5
Klebsiella pneumoniae aph(3'')-ibin RIVM_C017341 plasmid pRIVM_C017341_3, complete sequence	Klebsiella pneumoniae	1474	1474	100	0	100	68683	CP068865.1	69	97.73	IncL/M	99.55	90.66	blaCTX-M-14b, blaOXA-48, aph(3'')-ib, aph(3'')-ib	100	100	1	Netherlands	Human	Clinical/Surveillance	4
Klebsiella pneumoniae aph(3'')-ibin RIVM_C017036 plasmid pRIVM_C017036_1, complete sequence	Klebsiella pneumoniae	1474	1474	100	0	100	67100	CP068874.1	71	97.73	IncL/M	99.55	90.66	aph(3')-Vib, blaCTX-M-14b, blaOXA-48, aph(3'')-ib, aph(3'')-ib	100	100	1	Netherlands	Human	Clinical/Surveillance	5
Klebsiella pneumoniae aph(3'')-ibin RIVM_C018614 plasmid pRIVM_C018614_3, complete sequence	Klebsiella pneumoniae	1474	1474	100	0	100	68375	CP068836.1	85	99.86	IncL/M	100	89.56	aph(6)-Id, blaCTX-M-14b, blaOXA-48, aph(3'')-ib	100	100	1	Netherlands	Human	Clinical/Surveillance	4
Klebsiella pneumoniae aph(3'')-ibin RIVM_C015073 plasmid pRIVM_C015073_2, complete sequence	Klebsiella pneumoniae	1474	1474	100	0	100	68683	CP068320.1	69	97.73	IncL/M	99.55	90.66	blaCTX-M-14b, blaOXA-48, aph(3'')-ib, aph(3'')-ib	100	100	1	Netherlands	Human	Clinical/Surveillance	4
Klebsiella pneumoniae aph(3'')-ibin RIVM_C015408 plasmid pRIVM_C015408_3, complete sequence	Klebsiella pneumoniae	1474	1474	100	0	100	66032	CP068314.1	93	99.85	IncL/M	100	89.56	blaOXA-48	100	100	1	Netherlands	Human	Clinical/Surveillance	1
Klebsiella pneumoniae aph(3'')-ibin RIVM_C016552 plasmid pRIVM_C016552_2, complete sequence	Klebsiella pneumoniae	1474	1474	100	0	100	69628	CP068300.1	84	99.85	IncL/M	100	89.56	aph(6)-Id, blaCTX-M-14b, blaOXA-48, aph(3'')-ib	100	100	1	Netherlands	Human	Clinical/Surveillance	4
Klebsiella pneumoniae aph(3'')-ibin RIVM_C016570 plasmid pRIVM_C016570_2, complete sequence	Klebsiella pneumoniae	1474	1474	100	0	100	70371	CP068299.1	83	99.85	IncL/M	100	89.56	aph(6)-Id, blaCTX-M-14b, blaOXA-48, aph(3'')-ib	100	100	1	Netherlands	Human	Clinical/Surveillance	4
Klebsiella pneumoniae aph(3'')-ibin Beach Ranger plasmid pBR_02	Klebsiella pneumoniae	1474	1474	100	0	100	74205	CP065455.1	83	99.81	IncL/M	100	100	blaOXA-48	100	100	1	Taiwan	Human	Clinical/Surveillance	1
